# High-throughput microarray analysis provides new insight into optimising Rubisco yield from diverse plants

**DOI:** 10.64898/2026.11.12.766128

**Authors:** Jack C. D. Pattinson, Charlotte Stenkjær Fletcher, Ieva Lelėnaitė, Georg Lietz, William G. T. Willats, Maxim V. Kapralov

## Abstract

Interest in plant-based proteins is increasing due to environmental, ethical, and health considerations. Ribulose-1,5-bisphosphate carboxylase/oxygenase (Rubisco), the most abundant protein on Earth, is present in all green leafy biomass and possesses excellent nutritional and functional properties. Despite its potential, Rubisco remains underutilised because extraction methods are often costly, inefficient, and influenced by species-specific differences. Moreover, the impact on Rubisco yield of cell wall-protein interactions remains poorly understood. We applied Microarray Polymer Profiling (MAPP), a high-throughput platform for simultaneous polysaccharide and protein mapping, to characterise diverse leafy biomass sources. This approach revealed interspecies variation and glycan-protein interactions that influence protein extractability and these insights inform biomass selection and optimisation of extraction protocols to improve Rubisco yield. MAPP was also used to evaluate the effects of carbohydrate-active enzymes on Rubisco recovery through targeted cell wall modification.

**Graphical abstract:** 
