## Supplementary data 2 for "High-throughput microarray analysis provides new insight into optimising Rubisco yield from diverse plants"

### Sheet: Details of plants
Taxonomic group	Family	Species	Common name	Taxonomic ID*	Photosynthesis type	Farm/Greenhouse Obtained	Growth form	* Tavanomic ID can be used to look up specific plant on NCBI
Asterids	Araliaceae	Fatsia japonica	Paperplant	46397	C3	No	Woody Plant
Asterids	Asteraceae	Rudbeckia fulgida	Black-eyed Susan	52312	C3	No	Forb
Asterids	Scrophulariaceae	Verbascum thapsus	Common mullein	39388	C3	No	Forb
Asterids	Scrophulariaceae	Buddleja davidii	Butterfly bush	28540	C3	No	Woody Plant
Asterids	Plantaginaceae	Plantago lanceolata	Narrow-leaved plantain	39414	C3	No	Forb
Asterids	Asteraceae	Achillea millefolium	yarrow	13329	C3	No	Forb
Asterids	Apiaceae	Anethum graveolens	Dill	40922	C3	No	Forb
Asterids	Asteraceae	Sonchus oleraceus	Common Sow-Thistle	50207	C3	No	Forb
Asterids	Asteraceae	Tussilago farfara	Coltsfoot	118778	C3	No	Forb
Asterids	Lamiaceae	Salvia rosmarinus	Rosemary	39367	C3	No	Forb
Asterids	Hydrangeaceae	Hydrangea macrophylla	Bigleaf Hydrangea	23110	C3	No	Woody Plant
Asterids	Asteraceae	Tagetes patula	French Marigold	55843	C3	No	Forb
Asterids	Apiaceae	Eryngium sp.	Eryngo	43070	C3	No	Forb
Asterids	Lamiaceae	Origanum vulgare	Oregano	39352	C3	No	Forb
Asterids	Lamiaceae	Agastache rugosa	Korean mint	39271	C3	No	Forb
Asterids	Asteraceae	Artemisia sp.	Wormwood	4219	C3	No	Forb
Asterids	Lamiaceae	Lavandula sp.	Lavender	39169	C3	No	Forb
Asterids	Araliaceae	Tetrapanax papyrifer	Rice Paper Plant	46417	C3	No	Woody Plant
Asterids	Asteraceae	Centaurea montana	Perennial Cornflower	41537	C3	No	Forb
Asterids	Apiaceae	Apium graveolens	Celeriac	278110	C3	Yes	Forb
Asterids	Asteraceae	Helianthus tuberosus	Jerusalem Artichoke	4233	C3	Yes	Forb
Asterids	Apiaceae	Petroselinum crispum	Parsley	4043	C3	Yes	Forb
Asterids	Solanaceae	Solanum melongena	Aubergine	4111	C3	Yes	Forb
Asterids	Solanaceae	Capsicum annuum	Hungarian Hot Wax Pepper	4072	C3	Yes	Forb
Asterids	Solanaceae	Capsicum annuum	Cayenne Pepper	4072	C3	Yes	Forb
Asterids	Lamiaceae	Plectranthus sp.	Swedish Ivy	41227	C3	No	Forb
Asterids	Solanaceae	Solanum lycopersicum	Tomato	4081	C3	Yes	Forb
Asterids	Solanaceae	Solanum tuberosum	Potato	4113	C3	Yes	Forb
Asterids	Solanaceae	Capsicum annuum	Hungarian Hot Wax Pepper	4072	C3	Yes	Forb
Asterids	Solanaceae	Capsicum annuum	Bell pepper	4072	C3	Yes	Forb
Asterids	Araliaceae	Fatsia japonica	Paperplant	46397	C3	No	Woody Plant
Asterids	Caprifoliaceae	Symphoricarpos albus	Common Snowberry	13702	C3	No	Woody Plant
Asterids	Ericaceae	Arbutus unedo	Strawberry Tree	84005	C3	No	Woody Plant
Asterids	Boraginaceae	Symphytum sp.	Comfrey	192327	C3	No	Forb
Asterids	Aquifoliaceae	Ilex aquifolium	English Holly	4298	C3	No	Woody Plant
Asterids	Caprifoliaceae	Weigela florida	Weigela	79612	C3	No	Woody Plant
Caryophyllales	Polygonaceae	Persicaria orientalis	Kiss-me-over-the-garden-gate	467334	C3	No	Forb
Caryophyllales	Amaranthaceae	Chenopodium album	Lamb's quarters	3559	C3	No	Forb
Caryophyllales	Polygonaceae	Rumex acetosa	Garden sorrel	41241	C3	No	Forb
Caryophyllales	Amaranthaceae	Chenopodium giganteum	Tree Spinach	434242	C3	No	Forb
Caryophyllales	Amaranthaceae	Amaranthus caudatus	Love-Lies-Bleeding	3567	C4	No	Forb
Caryophyllales	Plumbaginaceae	Limonium perezii	Sea Lavender	2500085	C3	No	Forb
Caryophyllales	Chenopodiaceae	Beta vulgaris subsp. cicla	Swiss Chard	1527200	C3	Yes	Forb
Caryophyllales	Cactaceae	Schlumbergera truncata	Thanksgiving Cactus	3595	CAM	No	Forb
Caryophyllales	Chenopodiaceae	Spinacia oleracea	Spinach	3562	C3	Yes	Forb
Non-poales monocots	Asparagaceae	Hosta sp.	Plantain lilies	13090	C3	No	Forb
Non-poales monocots	Asphodelaceae	Kniphofia uvaria	Red hot poker	49724	C3	No	Forb
Non-poales monocots	Iridaceae	Iris sibirica	Siberian Iris	198826	C3	No	Forb
Non-poales monocots	Araceae	Lemna minor	Common Duckweed	4472	C3	No	Forb
Non-poales monocots	Cannaceae	Canna indica	Indian shot	4628	C3	No	Forb
Non-poales monocots	Musaceae	Musa basjoo	Japanese Banana	133197	C3	No	Forb
Non-poales monocots	Amaryllidaceae	Agapanthus sp.	African Lily	51426	C3	No	Forb
Non-poales monocots	Asphodelaceae	Aloiampelos striatula	Hardy Aloe	1128809	CAM	No	Forb
Non-poales monocots	Amaryllidaceae	Allium schoenoprasum	Chive	74900	C3	No	Forb
Non-poales monocots	Iridaceae	Libertia ixioides	New Zealand Iris	152734	C3	No	Forb
Non-poales monocots	Amaryllidaceae	Allium ampeloprasum	Leek	4681	C3	Yes	Forb
Non-poales monocots	Araceae	Spathiphyllum wallisii	Peace Lily	85269	C3	No	Forb
Non-poales monocots	Araceae	Monstera deliciosa	Swiss Cheese Plant	174217	C3	No	Vine/Climber
Non-poales monocots	Asparagaceae	Yucca gigantea	Spineless Yucca	1679403	CAM	No	Woody Plant
Non-poales monocots	Asparagaceae	Dracaena marginata	Madagascar Dragon Tree	1280228	C3	No	Woody Plant
Non-poales monocots	Asparagaceae	Chlorophytum comosum	Spider Plant	34182	C3	No	Forb
Non-poales monocots	Asparagaceae	Cordyline australis	Cabbage Tree	1016831	C3	No	Woody Plant
Non-poales monocots	Arecaceae	Chamaerops humilis	European Fan Palm	54446	C3	No	Woody Plant
Other angiosperms	Crassulaceae	Sedum sp.	Stonecrop	3784	C3	No	Forb
Other angiosperms	Saxifragaceae	Bergenia crassifolia	Siberian tea	29762	C3	No	Forb
Other angiosperms	Crassulaceae	Hylotelephium spectabile	Showy stonecrop	116725	C3	No	Forb
Other angiosperms	Saxifragaceae	Rodgersia pinnata	Featherleaf Rodgersia	29768	C3	No	Forb
Other angiosperms	Berberidaceae	Berberis darwinii	Darwin's Barberry	186723	C3	No	Woody Plant
Other angiosperms	Lauraceae	Laurus nobilis	Bay Laurel	85223	C3	No	Woody Plant
Pinopsida	Taxaceae	Taxus baccata	English yew	25629	C3	No	Woody Plant
Pinopsida	Cupressaceae	Metasequoia glyptostroboides	Dawn Redwood	3371	C3	No	Woody Plant
Pinopsida	Araucariaceae	Araucaria heterophylla	Norfolk Island pine	34341	C3	No	Woody Plant
Pinopsida	Pinaceae	Picea abies	Norway Spruce	3329	C3	No	Woody Plant
Poales	Poaceae	Anemanthele lessoniana	Pheasant's tail grass	431243	C3	No	Graminoid
Poales	Poaceae	Koeleria macrantha	Prairie Junegrass	366481	C3	No	Graminoid
Poales	Poaceae	Fargesia murielae	Umbrella bamboo	146651	C3	No	Graminoid
Poales	Cyperaceae	Carex pendula	Pendulous Sedge	312760	C3	No	Graminoid
Poales	Cyperaceae	Cyperus papyrus	Papyrus	76434	C4	No	Graminoid
Poales	Poaceae	Zea mays subsp. mays	Maize	381124	C4	No	Graminoid
Poales	Poaceae	Miscanthus sinensis	Chinese Silvergrass	62337	C4	No	Graminoid
Poales	Bromeliaceae	Fascicularia bicolor	Fascicularia	106448	C3	No	Forb
Poales	Poaceae	Zea mays subsp. mays	Sweetcorn	381124	C4	Yes	Graminoid
Poales	Poaceae	Lolium perenne	Grass mix (dominant ryegrass)	4522	C3	Yes	Graminoid
Poales	Poaceae	Pseudosasa japonica	Arrow Bamboo	29662	C3	No	Graminoid
Poales	Poaceae	Phyllostachys nigra	Black Bamboo	281083	C3	No	Graminoid
Poales	Bromeliaceae	Wallisia cyanea	Pink Quill	294069	C3	No	Forb
Polypodiopsida	Dryopteridaceae	Dryopteris filix-mas	Male fern	3289	C3	No	Forb
Polypodiopsida	Aspleniaceae	Asplenium scolopendrium	Hart's Tongue	41964	C3	No	Forb
Polypodiopsida	Polypodiaceae	Platycerium bifurcatum	Staghorn Fern	187371	C3	No	Forb
Polypodiopsida	Polypodiaceae	Phlebodium aureum	Blue Star Fern	218620	C3	No	Forb
Polypodiopsida	Nephrolepidaceae	Nephrolepis exaltata	Boston Fern	34165	C3	No	Forb
Rosids	Rosaceae	Alchemilla vulgaris	Lady’s mantle	49855	C3	No	Forb
Rosids	Tropaeolaceae	Tropaeolum majus	Nasturtium	4020	C3	No	Forb
Rosids	Fagaceae	Quercus robur	English oak	38942	C3	No	Woody Plant
Rosids	Rosaceae	Rosa rugosa	Rugosa rose	74645	C3	No	Woody Plant
Rosids	Betulaceae	Betula pendula	European white birch	3505	C3	No	Woody Plant
Rosids	Sapindaceae	Acer palmatum	Japanese maple	66201	C3	No	Woody Plant
Rosids	Sapindaceae	Acer platanoides	Norway maple	4025	C3	No	Woody Plant
Rosids	Rosaceae	Prunus avium	Sweet cherry	42229	C3	No	Woody Plant
Rosids	Onagraceae	Epilobium sp.	Willowherb	13054	C3	No	Forb
Rosids	Euphorbiaceae	Ricinus communis	Castor Bean	3988	C3	No	Forb
Rosids	Francoaceae	Melianthus major	Honeybush	85230	C3	No	Forb
Rosids	Vitaceae	Parthenocissus tricuspidata	Boston Ivy	345127	C3	No	Vine/Climber
Rosids	Malvaceae	Callianthe picta	Painted Abutilon	1089802	C3	No	Forb
Rosids	Cleomaceae	Tarenaya spinosa	Spider Flower	228870	C3	No	Forb
Rosids	Onagraceae	Fuchsia magellanica	Hardy Fuchsia	162012	C3	No	Woody Plant
Rosids	Salicaceae	Salix sp.	Willow	40685	C3	No	Woody Plant
Rosids	Brassicaceae	Brassica rapa subsp. chinensis	Pak Choi	93385	C3	Yes	Forb
Rosids	Brassicaceae	Brassica oleracea var. capitata	Red Cabbage	3716	C3	Yes	Forb
Rosids	Brassicaceae	Brassica oleracea var. capitata	White Cabbage	3716	C3	Yes	Forb
Rosids	Brassicaceae	Brassica oleracea var. botrytis	Cauliflower	3715	C3	Yes	Forb
Rosids	Brassicaceae	Brassica oleracea var. gemmifera	Brussels Sprouts	178616	C3	Yes	Forb
Rosids	Brassicaceae	Brassica oleracea var. gongylodes	Kohlrabi	109379	C3	Yes	Forb
Rosids	Brassicaceae	Brassica oleracea var. italica	Sprouting Broccoli	36774	C3	Yes	Forb
Rosids	Brassicaceae	Brassica napus subsp. rapifera	Swede	3709	C3	Yes	Forb
Rosids	Brassicaceae	Brassica oleracea var. capitata	White Cabbage	3716	C3	Yes	Forb
Rosids	Cucurbitaceae	Cucurbita pepo	Pumpkin	3663	C3	Yes	Forb
Rosids	Brassicaceae	Brassica oleracea var. italica	Broccoli	36774	C3	Yes	Forb
Rosids	Brassicaceae	Arabidopsis thaliana	Thale cress	3702	C3	No	Forb
Rosids	Cucurbitaceae	Cucumis sativus	Cucumber	3659	C3	Yes	Forb
Rosids	Fabaceae	Vicia faba	Faba Bean	3906	C3	Yes	Forb
Rosids	Rosaceae	Photinia serratifolia	Chinese Photinia	140999	C3	No	Woody Plant
Rosids	Rutaceae	Skimmia japonica	Japanese Skimmia	210365	C3	No	Woody Plant
Rosids	Rosaceae	Pyracantha sp.	Firethorn	144561	C3	No	Woody Plant
Rosids	Rosaceae	Prunus lusitanica	Portuguese Laurel Cherry	194545	C3	No	Woody Plant
Rosids	Elaeagnaceae	Hippophae rhamnoides	Sea Buckthorn	193516	C3	No	Woody Plant
Rosids	Fabaceae	Medicago sativa	Alfalfa	3879	C3	No	Forb
Rosids	Elaeagnaceae	Elaeagnus × submacrophylla	Ebbing’s Silverberry	1161921	C3	No	Woody Plant
						No	Forb
